# Pan tissue analysis of human *NUMB* alternative splicing

**DOI:** 10.1101/2023.09.26.559629

**Authors:** Yangjing Zhang, C. Jane McGlade

## Abstract

Alternative splicing (AS) of pre-mRNA generates multiple protein isoforms from a single gene. It is developmentally regulated and mis-regulation is associated with many diseases. Previous studies that examined AS of the cell fate determinant *NUMB* demonstrated that it undergoes a regulated switch in the inclusion of protein coding exons 3 and 9 during rodent development and the differentiation of human cell lines. Here we extend this work by comparing exon 9 and exon 3 inclusion levels of the human *NUMB* gene across different normal human tissues by analysis of RNA sequencing data deposited in the Genotype-Tissue Expression (GTEx) and the Vertebrate Alternative Splicing and Transcription (VastDB) databases. Our results support earlier studies and reveal specific Numb isoform expression patterns in previously unexamined tissue and cell types, suggesting that Numb isoform expression is regulated in the normal development of a broad range of tissue types throughout the body.
