## Supplemental Table 1 for "Pan tissue analysis of human *NUMB* alternative splicing"

### Sheet: GTEx
Tissue Type	Exon9_PSI_mean	Exon3_PSI_mean	Total_Numb_mean	Exon9_PSI_median	Exon3_PSI_median	Total_Numb_median	Exon9_sample_number	Exon3_sample_number	Total_Numb_sample_number
Brain Frontal Cortex BA9	0.0082402	0.108136	3293	0	0.086705	3365.35	25	25	25
Brain Cerebellar Hemisphere	0.0121329	0.0344719	3996.92	0.011364	0.038627	3924.59	25	25	25
Brain Hippocampus	0.011473	0.17185	3006.94	0	0.146667	3122.93	26	25	26
Brain Substantia nigra	0.0223878	0.220628	2662.28	0.00885	0.211111	2636.18	25	24	25
Brain Anterior cingulate cortex BA24	0.006217	0.131243	3423.9	0	0.118846	3478.51	20	20	20
Brain Amygdala	0.0133106	0.162093	2685.45	0.012537	0.136278	2640.01	26	26	26
Brain Caudate basal ganglia	0.0164868	0.173996	2738.41	0.0108825	0.174443	2642.46	32	34	34
Brain Nucleus accumbens basal ganglia	0.017907	0.135544	2701.02	0.0082665	0.094474	2650.38	32	32	32
Brain Putamen basal ganglia	0.00881064	0.242925	2678.07	0	0.191176	2605.2	22	22	22
Brain Hypothalamus	0.0134994	0.167152	2583.97	0.010427	0.137273	2571.61	28	28	28
Brain Cortex	0.00778117	0.126283	3115.58	0	0.135409	3143.25	24	24	24
Brain Cerebellum	0.0139893	0.0354098	3869.81	0.009091	0.021505	3789.09	31	31	31
Brain Spinal cord cervical c1	0.0177918	0.238631	2802.88	0.0121125	0.222222	2839.63	16	15	16
Pituitary	0.0612679	0.179888	2524.46	0.058824	0.173913	2533.43	23	23	23
Nerve Tibial	0.00904961	0.405118	4892.11	0.008547	0.397201	4817.46	106	106	106
Artery Tibial	0.00682191	0.405247	4444.51	0.004386	0.402985	4333.66	130	130	131
Heart Left Ventricle	0.0108214	0.317597	3428.71	0.007634	0.32	3276.75	89	89	89
Heart Atrial Appendage	0.00724785	0.291369	3835.08	0	0.292175	3669.93	41	40	41
Artery Coronary	0.0118218	0.410783	4220.27	0.011561	0.414925	4167.73	41	41	41
Artery Aorta	0.00935276	0.386037	4083.28	0.006897	0.388889	4030.79	83	83	83
Muscle Skeletal	0.00746911	0.336688	2534.45	0	0.333333	2522.96	138	139	139
Adipose Subcutaneous	0.0149058	0.396315	4718.1	0.011429	0.392516	4631.15	110	110	110
Breast Mammary Tissue	0.0921037	0.45708	4606.53	0.072464	0.450237	4732.63	63	63	63
Lung	0.0535388	0.386584	6855.21	0.0496525	0.389041	6383.07	122	122	122
Adrenal Gland	0.0585497	0.291947	3193.48	0.043478	0.290731	3149.74	52	52	52
Cells Transformed fibroblasts	0.0712901	0.38774	4984.36	0.058376	0.387089	4969.18	150	150	150
Ovary	0.0107968	0.529197	4180.48	0.0087355	0.530281	4131.41	36	36	36
Uterus	0.0139557	0.472453	4641.95	0.0062305	0.460904	4662.19	32	32	32
Fallopian Tube	0.0868143	0.446786	5066.9	0.04386	0.47651	5186.84	7	7	7
Whole Blood	0.0403387	0.0171621	25454	0.0355015	0.0104535	24481.1	160	160	160
Cells EBV transformed lymphocytes	0.110831	0.0106259	4591.85	0.101064	0.009873	4531.16	49	49	49
Spleen	0.0750015	0.224038	4813.85	0.068966	0.20354	4666.33	33	33	33
Skin Not Sun Exposed Suprapubic	0.264414	0.471206	4178.49	0.253592	0.475973	4142.36	40	40	40
Skin Sun Exposed Lower leg	0.242541	0.471921	4229.38	0.238095	0.464789	4188.98	115	115	115
Bladder	0.188452	0.437946	5097.87	0.111111	0.442177	4504.97	11	11	11
Prostate	0.241854	0.394389	3923.43	0.236842	0.408589	3946.11	40	40	40
Liver	0.268076	0.509217	5751.12	0.240876	0.521127	5908.44	31	31	31
Thyroid	0.198449	0.537293	4482.13	0.195239	0.537347	4482.95	106	106	106
Vagina	0.226483	0.531832	4479.87	0.167513	0.532258	4417.24	31	31	31
Cervix Ectocervix	0.203907	0.555068	4517.56	0.017641	0.54677	4473.85	6	6	6
Cervix Endocervix	0.0886612	0.36977	4424.84	0.081363	0.381578	4381.78	4	4	4
Testis	0.430916	0.167981	3276.79	0.431789	0.158435	3211.34	62	62	62
Stomach	0.39718	0.315916	4330.79	0.47929	0.3	4319.86	75	75	75
Small Intestine Terminal Ileum	0.308652	0.224199	5005.2	0.306304	0.174929	5197.4	16	16	16
Colon Transverse	0.454611	0.197833	5232.49	0.52193	0.173333	5254.37	67	67	68
Colon Sigmoid	0.0263246	0.347022	5002.85	0.005511	0.295995	4916.55	12	12	12
Pancreas	0.550295	0.261874	4203.65	0.550562	0.263158	4234.51	65	65	65
Esophagus Gastroesophageal Junction	0.00935774	0.413575	4639.76	0.010526	0.418605	4559.37	23	23	23
Esophagus Muscularis	0.00786519	0.386728	5130.11	0.005348	0.38835	5089.88	99	99	99
Esophagus Mucosa	0.558729	0.516556	4848.94	0.560921	0.52425	4842.38	104	104	104
Minor Salivary Gland	0.448282	0.413659	4793.65	0.445455	0.369231	4879.24	5	5	5
Kidney Cortex	0.377815	0.469697	5257.16	0.459016	0.472727	5150.48	7	7	7
							2716	2715	2721	52.3269

### Sheet: VastDb
Tissue Type	Sample_Number
Adipose	3
Adrenal	2
Amnion	1
Astrocytes	1
Bladder	1
Bone_marrow	3
Breast	1
Breast_Epithelium	2
CL_293T	1
CL_Gm12878	1
CL_HeLa	1
CL_K562	1
CL_LP1	1
CL_MB231	1
CL_MCF7	1
CL_PNT2	1
Cerebellum	2
Chorion	1
Colon	3
Cortex	1
Cortex_13_17wpc	1
Decidua	1
ESC_H1	4
ESC_H9	2
Endometrium	1
Endothelium	2
Epithelial_Cells	1
Fibroblasts	1
Forebrain_13_17wpc	1
Forebrain_St13_14	1
Forebrain_St17_20	1
Forebrain_St22_23	1
Frontal_Gyrus_old	1
Frontal_Gyrus_young	1
GLS_Cells	1
HFDPC	1
Heart	3
Kidney	3
Liver	3
Lung	3
Lymph_Node	2
MSC	1
Melanocytes	1
Microglia	1
Muscle	3
NPC	2
Neuroblastoma	1
Neurons	1
Oligodentdrocytes	1
Ovary	2
Placenta	3
Placenta_Epithelium	1
Prostate	3
Retina	3
Skin	1
Small_intestine	1
Spleen	2
Stomach	2
Superior_Temporal_Gyrus	1
Testis	3
Thymus	2
Thyroid	3
WBC_MNC	3
Whole_Brain	1
iPS	2
	108	1.66154
